# A new cheese population in *Penicillium roqueforti* and adaptation of the five populations to their ecological niche

**DOI:** 10.1101/2023.01.21.524518

**Authors:** Ewen Crequer, Jeanne Ropars, Jean-Luc Jany, Thibault Caron, Monika Coton, Alodie Snirc, Jean-Philippe Vernadet, Antoine Branca, Tatiana Giraud, Emmanuel Coton

**Affiliations:** Univ. Brest, INRAE, Laboratoire Universitaire de Biodiversité et Ecologie Microbienne, F-29280 Plouzané, France; Université Paris-Saclay, CNRS, AgroParisTech, Laboratoire Ecologie Systématique et Evolution, UMR 8079, Bâtiment 680, 12 route RD128, 91190 Gif-sur-Yvette, France

**Author notes:** These authors co-supervised the study (Tatiana Giraud, Emmanuel Coton).

**Keywords:** domestication, fungus, physiology, growth modelling, carbon sources, fungicide tolerance

## Abstract

Domestication is an excellent case study for understanding adaptation and multiple fungal lineages have been domesticated for fermenting food products. Studying domestication in fungi has thus both fundamental and applied interest. Genomic studies have revealed the existence of four populations within the blue-cheese-making fungus *Penicillium roqueforti*. The two cheese populations show footprints of domestication, but the adaptation of the two non-cheese populations to their ecological niches (*i.e*. silage/spoiled food and lumber/spoiled food) has not been investigated yet. Here, we reveal the existence of a new *P. roqueforti* population, specific to French Termignon cheeses, produced using small-scale traditional practices, with spontaneous blue mould colonisation. This Termignon population is genetically differentiated from the four previously identified populations, providing a novel source of genetic diversity for cheese making. Phenotypically, the non-Roquefort cheese population was the most differentiated, with specific traits beneficial for cheese making, in particular higher tolerance to salt, to acidic pH and to lactic acid. Our results support the view that this clonal population, used for many cheese types in multiple countries, is a domesticated lineage on which humans exerted strong selection. The Termignon population displayed substantial genetic diversity, both mating types, horizontally transferred regions previously detected in the non-Roquefort population, and intermediate phenotypes between cheese and non-cheese populations. The lumber/spoiled food and silage/spoiled food populations were not more tolerant to crop fungicides but showed faster growth in various carbon sources (*e.g*. dextrose, pectin, sucrose, xylose and/or lactose), which can be beneficial in their ecological niches. Such contrasted phenotypes between *P. roqueforti* populations, with beneficial traits for cheese-making in the cheese populations and enhanced ability to metabolise sugars in the lumber/spoiled food population, support the inference of domestication in cheese fungi and more generally of adaptation to anthropized environments.
