## Supplemental Table 3 for "A new cheese population in *Penicillium roqueforti* and adaptation of the five populations to their ecological niche"

### Sheet: S3
Supplementary Table S3: Phenotypic values obtains A. for each Pencillium roqueforti strains used to compute the principal component analysis and their population assignation, and B. population means value with standard deviation (SD) for each phenotypic values. Value are obtained from modelling of growth curve or secondary modelling of the impact of temperature, water activity (salr concentration…
A.
Strain code	Short ID	Population	Optimal inverse latency for lactic acid concentration tests (latency)	Maximal concentration in lactic acid (latency)	Optimal growth rate for lactic acid concentration tests (growth rate)	Maximal concentration in lactic acid (growth rate)	Optimal inverse latency for water activity tests (latency)	Minimal water ativity (latency)	Optimal water activitu (latency)	Optimal growth rate for water activity tests (growth rate)	Minimal water ativity (growth rate)	Optimal inverse latency for pH tests (latency)	Minimal pH (latency)	Maximal pH (latency)	Optimal growth rate for pH tests (growth rate)	Minimal pH (growth rate)	Maximal pH (growth rate)	Optimal growth rate for temperature tests (growth rate)	Minimal temperature (growth rate)	Maximal temperature (growth rate)	Optimal temperature (growth rate)	Growth rate with glucose	Growth rate with cellobiose	Growth rate with galactose	Growth rate with lactic acid	Growth rate with lactose	Growth rate with maltose	Growth rate with pectin	Growth rate with sucrose	Growth rate with starch	Growth rate with xylose	Relative growth rate in natamycine at 1 mg.L-1	Relative growth rate in potassium sorbate at 0.5 g.L-1	Relative growth rate in potassium sorbate at 1 g.L-1	Relative growth rate in tebuconazole at 2.5 mg.L-1	Relative growth rate in tebuconazole at 5 mg.L-1	Relative latency in natamycine at 1 mg.L-1	Relative latency in potassium sorbate at 0.5 g.L-1	Relative latency in potassium sorbate at 1 g.L-1	Relative latency in tebuconazole at 2.5 mg.L-1	Relative latency in tebuconazole at 5 mg.L-1
			(h-1)	(M)	(RNU.h-1)	(M)	(h-1)	(-)	(-)	(RNU.h-1)	(-)	(h-1)	(-)	(-)	(RNU.h-1)	(-)	(-)	(RNU.h-1)	(°C)	(°C)	(°C)	(RNU.h-1)	(RNU.h-1)	(RNU.h-1)	(RNU.h-1)	(RNU.h-1)	(RNU.h-1)	(RNU.h-1)	(RNU.h-1)	(RNU.h-1)	(RNU.h-1)	(%)	(%)	(%)	(%)	(%)	(%)	(%)	(%)	(%)	(%)
LCP06040	L1	Lumber / spoiled food	0.0782	0.576	54556.3	0.751	0.0787	0.9600	0.9944	44351.8	0.9386	0.0680	-	10.47	49003.3	2023-05-02	10.69	49219.7	-32.00	32.56	21.62	39709.4	27957.8	17136.2	8455.46	27273	34661.5	8510.25	42356.8	23572.8	30332.8	94.2	88.0	85.1	77.7	59.3	186.5	198.1	382.2	116.7	237.6
UBOCC-A-117107	L10	Lumber / spoiled food	0.0850	0.543	57498.7	0.675	0.0811	0.9622	0.9949	48218.6	0.9575	0.0734	1.78	10.46	48323.3	1.89	10.31	52769.5	-28.36	32.32	2023-07-22	36427.3	23694	26800.6	6931.38	31320.3	-	9016.67	36748.2	-	26728.8	70.0	68.5	70.8	67.9	47.2	195.0	220.4	377.7	139.0	283.0
UBOCC-A-117110	L11	Lumber / spoiled food	0.0910	0.533	55669.6	0.906	0.0857	0.9685	0.9940	46265.6	0.9500	0.0716	1.94	10.36	53707.6	2.22	10.35	57297.2	-18.88	34.38	21.74	42741.8	30023	23884.5	7338.09	25492.2	32675.4	8710.75	42157.6	-	29243.4	65.4	82.5	-	85.5	42.9	363.9	1022.1	-	163.8	245.9
UBOCC-A-117111	L12	Lumber / spoiled food	0.1169	0.653	44719.3	1.044	0.1170	0.9510	0.9991	36936.8	0.9425	0.0921	-	10.31	43826.8	2.39	10.63	49722.5	-41.12	32.79	22.34	43587.8	36790	31892.8	22173.3	27891.3	35878.4	10748.2	36866.2	21711	34311	87.1	76.2	89.0	73.1	60.8	259.4	219.5	442.0	260.1	1712.3
UBOCC-A-117112	L13	Lumber / spoiled food	0.0773	0.563	61876	0.573	0.0793	0.9685	0.9948	50096.3	0.9556	0.0663	1.67	10.49	53988.5	1.51	10.44	50174.4	-31.75	32.58	23.73	38066.8	32268.2	20799.6	7215.96	29239.4	43845.1	10398.2	38288.4	-	31154.5	32.5	72.2	-	75.3	64.7	624.7	888.6	384.1	148.0	254.3
ESE00421	L2	Unassigned	0.0808	0.561	59411.7	0.583	0.0785	0.9616	0.9955	44444	0.9447	0.0698	2023-02-01	10.71	50338.3	2.25	10.36	54713.3	-25.87	32.51	21.82	43544.3	25899.6	21286.2	7113.88	25674.2	40692.2	13607.1	32746.7	-	35559.7	86.7	74.5	78.9	67.9	2023-03-24	211.3	220.4	365.2	155.8	472.3
LCP06037	L9	Lumber / spoiled food	0.0765	0.540	55504.7	0.672	0.0661	0.9695	0.9931	45281.5	0.9609	0.0547	-	10.44	48600.2	2023-11-02	10.44	52732.2	-23.62	33.12	23.54	45920.8	29675	13872.8	9551.38	28440.2	35299.5	9555.75	40768.4	28464.5	26099.8	86.3	79.7	60.3	72.1	48.5	169.6	183.2	315.5	111.0	236.8
LCP06129	N11	Non-Roquefort	0.1040	0.676	39927.2	1.741	0.0995	0.9657	0.9915	38334.3	0.9398	0.1012	-	10.00	39406.6	2023-01-02	10.34	41216	-21.79	32.38	21.36	26608.7	16128	21909.2	6628.72	17171.2	35068.2	7096	28468	26600.4	17178	106.7	88.4	82.1	79.7	61.9	148.0	215.7	360.3	111.9	234.3
UBOCC-A-117091	N14	Non-Roquefort	0.1249	0.614	38848.1	1.038	0.1402	0.9678	0.9938	34627.2	0.9319	0.1166	-	9.94	39167.6	1.54	10.34	40325.4	-14.90	34.64	20.90	40569.3	24343	26441.6	7293.03	26442.8	27809	9093.75	28362.8	-	24395.2	122.5	98.5	111.6	82.8	-	332.6	288.1	501.6	194.2	-
UBOCC-A-117092	N15	Non-Roquefort	0.1154	0.546	38240.9	1.159	0.0970	0.9685	0.9935	39143	0.9468	0.0855	-	10.00	41676.6	1.83	10.34	40557	-15.55	34.67	2023-03-21	37502.7	24207.3	21333.2	7351.81	27298.4	40862	7188.8	26323.2	8173.75	24042.5	123.9	91.8	81.0	71.1	35.2	279.8	237.8	387.2	154.5	512.5
UBOCC-A-118016	N16	Non-Roquefort	0.1151	0.598	41650.2	0.910	0.1105	0.9663	0.9932	40672	0.9368	0.0917	2.00	10.00	42093.8	1.81	10.29	37958.4	-28.12	34.30	21.77	30359	-	26151	6341.59	20441.2	30732.2	7037.8	31858	25312.5	23758.4	39.8	101.3	121.8	89.9	46.5	580.3	272.9	519.3	327.3	1024.8
ESE00422	N4	Non-Roquefort	0.0840	0.627	51375.4	0.930	0.0794	0.9657	0.9930	48479.9	0.9490	0.0704	-	9.91	49474.5	2023-02-02	10.42	42177.6	-27.64	33.42	21.78	33751.4	21695.5	20505.2	6928.5	17097	24386	7329.56	26999.7	45536	22342.9	47.9	84.2	79.8	72.7	2023-05-11	426.3	193.1	368.3	191.0	555.6
LCP06134	N6	Non-Roquefort	0.1099	0.560	42334.2	0.829	0.0968	0.9661	0.9932	39420.1	0.9395	0.0956	2.00	10.00	42796.2	1.80	10.30	39205.9	-24.91	34.21	2023-08-21	38444.4	24325.3	19770.4	7555.99	21202.5	23067.6	7426.2	27337	24440.8	21837.5	76.7	89.0	70.4	63.4	2023-09-23	279.4	180.3	304.7	135.1	309.1
LCP00146	N8	Non-Roquefort	0.1143	0.626	40589.3	0.748	0.0985	0.9658	0.9916	34971.1	0.9339	0.1056	2.00	9.85	40081.5	1.76	10.33	38122.9	-23.28	33.62	20.85	35800.5	28489.2	18773.5	6339.15	22545.8	24683.2	7491.6	28937.5	22864.5	22886.9	50.9	96.1	79.3	76.6	-	1267.9	301.6	545.8	288.5	-
ESE00170	R1	Roquefort	0.0790	0.594	47804.1	0.661	0.0737	0.9637	0.9943	46070.2	0.9374	0.0722	1.92	10.59	43395.6	-	10.67	47699	-22.16	32.44	24.37	35970.9	29022.3	20600	12260.5	19861.1	24934.4	9974.33	-	14335.2	27081.9	67.5	81.4	69.5	81.5	36.6	206.9	205.9	424.4	171.9	488.9
LCP06136	R2	Roquefort	0.0929	0.541	44463.9	0.699	0.0887	0.9643	0.9945	37701.6	0.9414	0.0719	1.38	10.73	49051	2.19	10.38	47798.9	-21.35	34.27	20.71	39787.3	-	18346	8915.24	20635.8	35024.1	9085.67	35777.4	19058	33410.8	46.8	76.4	85.8	91.6	33.1	279.4	233.8	562.3	222.6	758.7
ESE00425	R3	Roquefort	0.1017	0.533	37135.4	0.635	0.0838	0.9577	0.9970	35572.2	0.9453	0.0634	1.83	10.42	39116.5	2.53	10.44	39084.1	-19.49	33.67	19.17	37007.3	-	19049.5	3971.45	15040.9	34677.2	8541.56	26200.5	-	19855.7	55.0	102.1	108.0	80.1	54.1	645.9	392.7	1527.2	446.7	1081.3
LCP02939	R5	Roquefort	0.1273	0.440	38465.8	0.613	0.0901	0.9717	0.9939	36663.5	0.9517	0.0734	-	10.52	48007.9	2.31	10.38	43281.5	-11.05	38.53	19.69	43522.5	25448.1	15082.5	7147.69	20303.3	28287	8737.41	31552	-	24880.5	99.1	79.4	59.1	80.2	-	445.1	408.0	672.4	292.7	-
LCP06130	R6	Roquefort	0.0870	0.568	47650	0.591	0.0729	0.9576	0.9950	43670.3	0.9509	0.0713	1.44	10.73	44377.3	1.98	10.37	45658.9	-23.61	32.64	24.50	33868.2	34787.4	12999.2	6457.47	19457.8	40734.5	8276.3	15362	12809	20540.7	2023-09-16	85.0	67.3	95.9	71.0	252.8	209.9	511.1	142.2	221.8
UBOCC-A-113022	R8	Roquefort	0.0834	0.599	47589	0.693	0.0741	0.9571	0.9954	42932.7	0.9481	0.0693	1.78	10.55	46888.5	2.14	10.36	49922.3	-24.96	32.53	22.23	36515.9	18430.3	19672.8	7820.79	22805.2	23641.1	8733	39056.2	-	24035.3	2023-03-16	91.5	-	68.4	2023-01-30	46.7	234.1	-	151.9	385.7
UBOCC-A-116029	R9	Roquefort	0.0843	0.593	48840	0.685	0.0744	0.9604	0.9941	44856.1	0.9503	0.0691	1.33	10.82	47024.8	2023-05-02	10.36	48090.9	-29.17	32.53	22.94	36944.3	21760	20468.2	9615.62	25887	30709	10025.2	39021.8	9577	19210.5	61.9	90.9	64.4	74.9	55.0	143.4	225.3	444.6	141.2	314.6
LCP06059	S1	Silage / spoiled food	0.0875	0.625	57121.7	0.815	0.0790	0.9584	0.9941	50650.3	0.9330	0.0907	2.37	10.18	48604	-	10.48	50879.4	-30.62	32.92	22.92	34327.4	31224.8	24427.2	8201.29	26712.6	30737.7	9891.72	35284.4	25941.4	30999	63.9	80.1	84.3	88.0	81.7	373.4	278.5	517.4	107.3	164.9
LCP06679	S10	Silage / spoiled food	0.2206	0.617	32532.5	0.704	0.2203	0.9693	0.9947	30089.3	0.9466	0.1998	2.51	10.35	29905.6	-	10.46	39150.6	-17.64	32.85	22.14	24882.4	20671.2	19260.2	8896.53	16840.6	34489.8	7051	31532.2	-	22072.4	73.4	160.5	-	97.4	60.7	151.9	1280.2	-	147.9	181.6
UBOCC-A-117102	S12	Silage / spoiled food	0.1178	0.536	50413.6	0.666	0.0959	0.9611	0.9952	45203.5	0.9515	0.0905	2.13	10.44	45848.6	2.21	10.45	48036.8	-44.55	32.44	2023-08-23	38073.6	21089	21705.4	9459.92	27896	35515	11182.2	35259.8	16877	25808.6	87.7	103.2	-	74.1	52.5	188.2	1577.4	-	134.3	286.0
UBOCC-A-117291	S13	Silage / spoiled food	0.0719	0.726	50463.5	0.717	0.0640	0.9475	0.9914	39972	0.9275	0.0580	2.33	10.30	41908.7	2.20	10.46	46081.2	-47.16	32.60	23.30	31407.8	21885.2	22045.2	6833.83	37479.4	25601	8762.8	28359.3	26269.2	29732	39.7	87.7	103.0	63.7	-	251.9	173.1	305.7	141.1	-
UBOCC-A-118017	S14	Silage / spoiled food	0.0818	0.806	51589.7	0.750	0.0698	0.9296	0.9947	41154.6	0.9301	0.0627	2023-05-02	2023-03-11	50359	2.17	10.25	52194.5	-24.78	32.49	22.17	27354.2	17121.6	30733.8	6056.12	33777	38402.4	9169.4	33124.5	25639.6	21482.7	58.9	78.3	78.3	74.6	62.4	203.1	201.9	401.6	112.0	175.6
LCP04180	S2	Silage / spoiled food	0.0801	0.667	53160.7	0.821	0.2768	0.9608	2000-01-01	50722.9	0.9389	0.0734	2.40	10.30	50061.8	2.00	10.59	52866.4	-24.25	32.71	22.95	38706.3	26618	18193.7	7148.23	34335.8	44581.2	8166.5	40235.8	37703	30664.2	96.0	89.7	86.9	67.3	32.1	182.9	179.1	236.9	122.7	258.9
LCP06635	S5	Silage / spoiled food	0.0776	0.526	39770.6	0.624	0.0714	0.9640	0.9924	34492	0.9593	0.0682	2.16	10.40	38299.8	2.15	10.76	37154.4	-86.36	32.17	27.33	43673.9	33530.4	22954.8	6077.92	28467	42708.2	8414.4	36912	-	27727	72.0	100.8	-	86.8	42.4	215.7	1265.9	-	186.1	679.8
LCP06667	S7	Silage / spoiled food	0.1179	0.607	37735.9	0.782	0.2977	0.9630	2000-01-01	35347.1	0.9338	0.0969	2.37	10.33	43937.8	2.41	10.67	36134.1	-67.13	32.80	24.13	36624.5	31745.6	22617.2	9856.49	25679	38117.3	10456.1	28408	-	29680	64.8	59.5	-	105.2	70.3	421.8	413.6	-	189.0	188.7
ESE00424	T1	Termignon	0.0811	0.580	47974	0.728	0.0668	0.9635	0.9939	47611.8	0.9546	0.0589	-	10.20	49834.9	2.39	10.56	53892.5	-25.19	32.71	24.50	36243.7	31306.4	21904.8	10070.1	25469.8	34033	10428.7	32016	24354.8	21674.5	99.1	85.3	86.7	78.4	48.6	153.7	221.2	392.8	187.0	352.4
ESE00426	T2	Termignon	0.0959	0.593	46886	0.719	0.0769	0.9610	0.9940	42925.3	0.9486	0.0724	-	10.42	47153.3	2.18	10.40	48789.3	-14.22	33.25	21.14	34970.8	29420	26581.6	8194.55	28632.7	34295.8	7402.75	35795.8	-	31038	80.2	83.2	90.5	82.6	75.7	168.5	241.9	485.8	118.9	203.9
ESE00428	T3	Termignon	0.0893	0.632	45334.9	0.790	0.0723	0.9588	0.9941	39998.2	0.9468	0.0699	-	10.31	44522	2.30	10.45	51810.6	-9.78	34.48	20.79	33813.8	29036	30585.4	7465.78	30958.5	34367.1	8270.56	33231	24374	36428.2	80.3	95.9	93.0	71.6	2023-04-28	175.0	240.2	484.4	112.0	301.9
ESE00685	T4	Termignon	0.0954	0.531	39976.4	0.618	0.0910	0.9686	0.9937	30458.8	0.9559	0.0739	-	10.41	41589.4	2.19	10.37	43575.7	-10.09	35.12	20.32	32038.4	25315.2	22102.2	9557.37	25630	30461.8	7531	27231.2	22741.5	21467	87.4	83.2	71.3	81.4	68.3	296.7	308.5	545.2	172.3	392.6
B.
Lumber / spoiled food (mean ± SD)			0.0875 ± 0.0155	0.5681 ± 0.0446	54971 ± 5659	0.7702 ± 0.1738	0.0846 ± 0.0171	0.9633 ± 0.0071	0.9951 ± 0.0021	45192 ± 4544	0.9509 ± 0.0088	0.071 ± 0.0122	1.8 ± 0.14	10.42 ± 0.07	49575 ± 3806	2.03 ± 0.3	10.48 ± 0.15	51986 ± 3015	-29.29 ± 7.68	32.96 ± 0.75	22.51 ± 0.91	41076 ± 3608	30068 ± 4365	22398 ± 6552	10278 ± 5909	28276 ± 1956	36472 ± 4295	9490 ± 917	39531 ± 2561	24583 ± 3488	29645 ± 3025	72.6 ± 22.5	77.9 ± 7.1	76.3 ± 13.2	75.3 ± 6	53.9 ± 8.8	299.9 ± 174.4	455.3 ± 389.9	380.3 ± 44.8	156.4 ± 54.4	495 ± 596.6
Non-Roquefort (mean ± SD)			0.1097 ± 0.013	0.6068 ± 0.0439	41852 ± 4441	1.0507 ± 0.3325	0.1031 ± 0.0187	0.9666 ± 0.0011	0.9928 ± 0.0009	39378 ± 4613	0.9397 ± 0.0063	0.0952 ± 0.0148	2 ± 0	9.96 ± 0.06	42100 ± 3535	1.82 ± 0.16	10.34 ± 0.04	39938 ± 1578	-22.31 ± 5.33	33.89 ± 0.82	21.25 ± 0.39	34719 ± 4878	23198 ± 4095	22126 ± 3025	6920 ± 498	21743 ± 4043	29515 ± 6522	7523 ± 712	28327 ± 1808	25488 ± 11924	22349 ± 2461	81.2 ± 36.4	92.8 ± 6.1	89.4 ± 19.2	76.6 ± 8.6	35.8 ± 19.5	473.5 ± 375.4	241.4 ± 47.5	426.7 ± 93.7	200.4 ± 79.8	527.2 ± 309
Roquefort (mean ± SD)			0.0936 ± 0.0166	0.5526 ± 0.0562	44564 ± 4828	0.6539 ± 0.0421	0.0797 ± 0.0076	0.9618 ± 0.0053	0.9949 ± 0.001	41067 ± 4293	0.9464 ± 0.0054	0.0701 ± 0.0033	1.61 ± 0.26	10.62 ± 0.14	45409 ± 3404	2.2 ± 0.2	10.42 ± 0.11	45934 ± 3678	-21.68 ± 5.61	33.8 ± 2.2	21.94 ± 2.15	37659 ± 3119	25890 ± 6361	18031 ± 2898	8027 ± 2613	20570 ± 3308	31144 ± 6093	9053 ± 691	31162 ± 9163	13945 ± 3944	24145 ± 5013	51.9 ± 29.1	86.7 ± 8.8	75.7 ± 18.2	81.8 ± 9.4	46.6 ± 16	288.6 ± 199.9	272.8 ± 87.9	690.3 ± 419.6	224.2 ± 112.4	541.8 ± 322.3
Silage / spoiled food (mean ± SD)			0.1069 ± 0.0492	0.6388 ± 0.0936	46599 ± 8711	0.7348 ± 0.0703	0.1469 ± 0.1005	0.9567 ± 0.0126	0.9953 ± 0.0032	40954 ± 7557	0.9401 ± 0.0113	0.0925 ± 0.0456	2.29 ± 0.16	10.42 ± 0.26	43616 ± 6930	2.19 ± 0.13	10.51 ± 0.16	45312 ± 6889	-42.81 ± 23.79	32.62 ± 0.25	23.5 ± 1.67	34381 ± 6236	25486 ± 6136	22742 ± 3801	7816 ± 1498	28898 ± 6422	36269 ± 6172	9137 ± 1334	33639 ± 4132	26486 ± 7403	27271 ± 3782	69.5 ± 17.4	95 ± 29.8	88.2 ± 10.5	82.1 ± 14.7	57.4 ± 16.7	248.6 ± 97.2	671.2 ± 594.8	365.4 ± 121.8	142.6 ± 31	276.5 ± 183.7
Termignon (mean ± SD)			0.0904 ± 0.0069	0.5839 ± 0.042	45043 ± 3547	0.7135 ± 0.0714	0.0768 ± 0.0104	0.963 ± 0.0042	0.9939 ± 0.0001	40249 ± 7241	0.9515 ± 0.0045	0.0688 ± 0.0067	- ± -	10.34 ± 0.1	45775 ± 3534	2.27 ± 0.1	10.44 ± 0.08	49517 ± 4481	-14.82 ± 7.2	33.89 ± 1.11	21.69 ± 1.91	34267 ± 1787	28769 ± 2507	25294 ± 4136	8822 ± 1202	27673 ± 2630	33289 ± 1891	8408 ± 1400	32069 ± 3589	23823 ± 937	27652 ± 7359	86.7 ± 8.9	86.9 ± 6.1	85.4 ± 9.7	78.5 ± 4.9	55.3 ± 21.2	198.5 ± 66.1	252.9 ± 38.2	477 ± 62.9	147.5 ± 37.6	312.7 ± 81.4
