## Supplemental Table 4 for "A new cheese population in *Penicillium roqueforti* and adaptation of the five populations to their ecological niche"

### Sheet: S4
Supplementary Table S4: Anova or Kruskal-Wallis tables of group effect and post-hoc test table of cardinal values obtained from secondary modelling of the impact of temperature, water activity (salt concentration), pH and lactic acid on growth rate or latency.
Optimal inverse latency for lactic acid concentration tests (latency)																						n	statistic				df					p	method
Kruskal wallis test
*	<chr>	<int>	<dbl>	<int>	<dbl>		<chr>
1	lambda_opt.lambda.LA	32	5.42	4	0.247	ns	Kruskal-Wallis
Maximal concentration in lactic acid (latency)
ANOVA test
	Df	Sum Sq	Mean Sq	F value	Pr(>F)
Population	4	0.03359	0.008397	2.117	0.106	ns
Residuals	27	0.1071	0.003967
Optimal growth rate for lactic acid concentration tests (growth rate)
ANOVA test
	Df	Sum Sq	Mean Sq	F value	Pr(>F)
Population	4	616543428	154135857	4.215	0.00885	**
Residuals	27	987248891	36564774
---
Signif.	codes:	0	‘***’	0.001	‘**’	0.01	‘*’	0.05	‘ns'	1
Tukey test
group1	group2	diff	lwr	upr	p adj
Lumber / spoiled food	Silage / spoiled food	-8372.25	-17910.3	1165.79	0.106118	ns
Lumber / spoiled food	Non-Roquefort	-13118.6	-22944.3	-3292.9	0.0048122	***
Lumber / spoiled food	Roquefort	-10406.8	-20232.4	-581.077	0.0339306	*
Lumber / spoiled food	Termignon	-9927.95	-21328.1	1472.18	0.110484	ns
Silage / spoiled food	Non-Roquefort	-4746.33	-13886.8	4394.12	0.561049	ns
Silage / spoiled food	Roquefort	-2034.51	-11175	7105.94	0.965142	ns
Silage / spoiled food	Termignon	-1555.7	-12370.8	9259.42	0.993096	ns
Non-Roquefort	Roquefort	2711.82	-6728.39	12152	0.915983	ns
Non-Roquefort	Termignon	3190.63	-7879	14260.3	0.915042	ns
Roquefort	Termignon	478.806	-10590.8	11548.4	0.999938	ns
Maximal concentration in lactic acid (growth rate)
Kruskal wallis test
	.y.	n	statistic	df	p	method
*	<chr>	<int>	<dbl>	<int>	<dbl>	<chr>
1	Lamax.mu.LA	32	15.3	4	0.00408	Kruskal-Wallis	**
Dunn test
	.y.	group1	group2	n1	n2	stati…¹	p	p.adj	p.adj…²
*	<chr>	<chr>	<chr>	<int>	<int>	<dbl>	<dbl>	<dbl>	<chr>
1	Lamax.mu.LA	Lumber / spoiled food	Silage / spoiled food	6	8	0.0247	0.98	1	ns
2	Lamax.mu.LA	Lumber / spoiled food	Non-Roquefort	6	7	2.14	0.0328	0.262	ns
3	Lamax.mu.LA	Lumber / spoiled food	Roquefort	6	7	-1.59	0.112	0.562	ns
4	Lamax.mu.LA	Lumber / spoiled food	Termignon	6	4	-0.206	0.836	1	ns
5	Lamax.mu.LA	Silage / spoiled food	Non-Roquefort	8	7	2.27	0.0232	0.209	ns
6	Lamax.mu.LA	Silage / spoiled food	Roquefort	8	7	-1.73	0.0832	0.499	ns
7	Lamax.mu.LA	Silage / spoiled food	Termignon	8	4	-0.239	0.811	1	ns
8	Lamax.mu.LA	Non-Roquefort	Roquefort	7	7	-3.87	0.000107	0.00107	**
9	Lamax.mu.LA	Non-Roquefort	Termignon	7	4	-2.11	0.0351	0.262	ns
10	Lamax.mu.LA	Roquefort	Termignon	7	4	1.2	0.231	0.926	ns
# … with abbreviated variable names ¹​statistic, ²​p.adj.signif
Optimal inverse latency for water activity tests (latency)
Kruskal wallis test
	.y.	n	statistic	df	p	method
*	<chr>	<int>	<dbl>	<int>	<dbl>	<chr>
1	Lambda_opt.lambda.aw	32	7.68	4	0.104	Kruskal-Wallis	ns
Minimal water ativity (latency)
Kruskal wallis test
	.y.	n	statistic	df	p	method
*	<chr>	<int>	<dbl>	<int>	<dbl>	<chr>
1	awmin.lambda.aw	32	6.35	4	0.174	Kruskal-Wallis	ns
Optimal water activity (latency)
Kruskal wallis test
	.y.	n	statistic	df	p	method
*	<chr>	<int>	<dbl>	<int>	<dbl>	<chr>
1	awopt.lambda.aw	32	12.4	4	0.0146	Kruskal-Wallis	*
Dunn test
	.y.	group1	group2	n1	n2	stati…¹	p	p.adj	p.adj…²
*	<chr>	<chr>	<chr>	<int>	<int>	<dbl>	<dbl>	<dbl>	<chr>
1	awopt.lambda.aw	Lumber / spoiled food	Silage / spoiled food	6	8	-0.0576	0.954	1	ns
2	awopt.lambda.aw	Lumber / spoiled food	Non-Roquefort	6	7	-2.59	0.00969	0.0776	ns
3	awopt.lambda.aw	Lumber / spoiled food	Roquefort	6	7	0.358	0.72	1	ns
4	awopt.lambda.aw	Lumber / spoiled food	Termignon	6	4	-1.06	0.289	1	ns
5	awopt.lambda.aw	Silage / spoiled food	Non-Roquefort	8	7	-2.72	0.00652	0.0587	ns
6	awopt.lambda.aw	Silage / spoiled food	Roquefort	8	7	0.445	0.656	1	ns
7	awopt.lambda.aw	Silage / spoiled food	Termignon	8	4	-1.07	0.286	1	ns
8	awopt.lambda.aw	Non-Roquefort	Roquefort	7	7	3.07	0.00218	0.0218	*
9	awopt.lambda.aw	Non-Roquefort	Termignon	7	4	1.2	0.229	1	ns
10	awopt.lambda.aw	Roquefort	Termignon	7	4	-1.41	0.158	1	ns
#	…	with	abbreviated	variable	names	¹​statistic,	²​p.adj.signif
Optimal growth rate for water activity tests (growth rate)
Kruskal wallis test
	Df	Sum Sq	Mean Sq	F value	Pr(>F)
Population	4	122436604	30609151	0.92	0.467	ns
Residuals	27	898471239	33276713
---
Signif.	codes:	0	‘***’	0.001	‘**’	0.01	‘*’	0.05	‘ns'	1
Minimal water ativity (growth rate)
Kruskal wallis test
	Df	Sum Sq	Mean Sq	F value	Pr(>F)
Population	4	0.0007785	0.0001946	2.999	0.036	*
Residuals	27	0.0017524	6.49e-05
---
Signif.	codes:	0	‘***’	0.001	‘**’	0.01	‘*’	0.05	‘ns'	1
Tukey	multiple	comparisons	of	means
	95%	family-wise	confidence	level
$Populations
Lumber / spoiled food	Silage / spoiled food	-0.0107625	-0.02347	0.00194501	0.126769	ns
Lumber / spoiled food	Non-Roquefort	-0.0111786	-0.0242693	0.00191216	0.121818	ns
Lumber / spoiled food	Roquefort	-0.00440714	-0.0174979	0.00868359	0.860436	ns
Lumber / spoiled food	Termignon	0.000625	-0.0145634	0.0158134	0.99995	ns
Silage / spoiled food	Non-Roquefort	-0.000416071	-0.0125939	0.0117617	0.999976	ns
Silage / spoiled food	Roquefort	0.00635536	-0.00582243	0.0185331	0.556352	ns
Silage / spoiled food	Termignon	0.0113875	-0.00302146	0.0257965	0.173211	ns
Non-Roquefort	Roquefort	0.00677143	-0.00580574	0.0193486	0.526824	ns
Non-Roquefort	Termignon	0.0118036	-0.00294447	0.0265516	0.16412	ns
Roquefort	Termignon	0.00503214	-0.00971589	0.0197802	0.854572	ns
Optimal inverse latency for pH tests (latency)
ANOVA test
	Df	Sum Sq	Mean Sq	F value	Pr(>F)
Population	4	0.004508	0.001127	1.806	0.157	ns
Residuals	27	0.01685	0.0006241
Minimal pH (latency)
Kruskal wallis test
	.y.	n	statistic	df	p	method
*	<chr>	<int>	<dbl>	<int>	<dbl>	<chr>
1	pHmin.lambda.pH	32	16.3	3	0.000981	Kruskal-Wallis	***
12 missing observations
Dunn test
	.y.	group1	group2	n1	n2	stati…¹	p	p.adj	p.adj…²
*	<chr>	<chr>	<chr>	<int>	<int>	<dbl>	<dbl>	<dbl>	<chr>
1	pHmin.lambda.pH	Lumber / spoiled food	Silage / spoiled food	3	8	2.54	0.011	0.0551	ns
2	pHmin.lambda.pH	Lumber / spoiled food	Non-Roquefort	3	3	0.968	0.333	0.667	ns
3	pHmin.lambda.pH	Lumber / spoiled food	Roquefort	3	6	-0.479	0.632	0.667	ns
4	pHmin.lambda.pH	Silage / spoiled food	Non-Roquefort	8	3	-1.38	0.169	0.507	ns
5	pHmin.lambda.pH	Silage /spoiled food	Roquefort	8	6	-3.81	0.000137	0.000821	***
6	pHmin.lambda.pH	Non-Roquefort	Roquefort	3	6	-1.6	0.11	0.442	ns
#	…	with	abbreviated	variable	names	¹​statistic,	²​p.adj.signif
Maximal pH (latency)
Kruskal wallis test
	.y.	n	statistic	df	p	method
*	<chr>	<int>	<dbl>	<int>	<dbl>	<chr>
1	pHmax.lambda.pH	32	22.5	4	0.00016	Kruskal-Wallis	***
#	A	tibble:	10	×	9
	.y.	group1	group2	n1	n2	statistic	p	p.adj	p.adjust.significativity
*	<chr>	<chr>	<chr>	<int>	<int>	<dbl>	<dbl>	<dbl>	<chr>
1	pHmax.lambda.pH	Lumber / spoiled food	Silage / spoiled food	6	8	-0.798	0.425	1	ns
2	pHmax.lambda.pH	Lumber / spoiled food	Non-Roquefort	6	7	-3.1	0.00194	0.0175	*
3	pHmax.lambda.pH	Lumber / spoiled food	Roquefort	6	7	1.34	0.181	0.725	ns
4	pHmax.lambda.pH	Lumber / spoiled food	Termignon	6	4	-0.854	0.393	1	ns
5	pHmax.lambda.pH	Silage / spoiled food	Non-Roquefort	8	7	-2.5	0.0125	0.0998	ns
6	pHmax.lambda.pH	Silage / spoiled food	Roquefort	8	7	2.27	0.0232	0.162	ns
7	pHmax.lambda.pH	Silage / spoiled food	Termignon	8	4	-0.196	0.845	1	ns
8	pHmax.lambda.pH	Non-Roquefort	Roquefort	7	7	4.62	3.89e-06	3.89e-05	****
9	pHmax.lambda.pH	Non-Roquefort	Termignon	7	4	1.87	0.0613	0.306	ns
10	pHmax.lambda.pH	Roquefort	Termignon	7	4	-2.07	0.0388	0.233	ns
Optimal growth rate for pH tests (growth rate)
ANOVA test
	Df	Sum Sq	Mean Sq	F value	Pr(>F)	significativity
Population	4	203243766	50810941	2.323	0.0822	ns
Residuals	27	590558361	21872532
---
Signif.	code:	0	‘***’	0.001	‘**’	0.01	‘*’	0.05	‘ns'	1	‘ns'
Minimal pH (growth rate)
ANOVA test
	Df	Sum Sq	Mean Sq	F value	Pr(>F)
Population	4	0.7674	0.19186	4.918	0.00486	**
Residuals	24	0.9364	0.03902
---
Signif.	codes:	0	‘***’	0.001	‘**’	0.01	‘*’	0.05	‘.’	1	‘ns'
	Tukey	multiple	comparisons	of	means
	95%	family-wise	confidence	level
$Population
		diff	lwr	upr	p adj
Lumber / spoiled food	Silage / spoiled food	0.157883	-0.178084	0.493851	0.642995	ns
Lumber / spoiled food	Non-Roquefort	-0.206333	-0.530079	0.117413	0.355608	ns
Lumber / spoiled food	Roquefort	0.1698	-0.166167	0.505767	0.579096	ns
Lumber / spoiled food	Termignon	0.234767	-0.140856	0.610389	0.374491	ns
Silage / spoiled food	Non-Roquefort	-0.364217	-0.687963	-0.0404706	0.0220933	*
Silage / spoiled food	Roquefort	0.0119167	-0.324051	0.347884	0.999971	ns
Silage / spoiled food	Termignon	0.0768833	-0.298739	0.452506	0.973255	ns
Non-Roquefort	Roquefort	0.376133	0.0523873	0.699879	0.0172194	*
Non-Roquefort	Termignon	0.4411	0.0763672	0.805833	0.0124184	*
Roquefort	Termignon	0.0649667	-0.310656	0.440589	0.985603	ns
Maximal pH (growth rate)
Kruskal wallis test
	.y.	n	statistic	df	p	method
*	<chr>	<int>	<dbl>	<int>	<dbl>	<chr>
1	pHmax.mu.pH	32	11.6	4	0.0207	Kruskal-Wallis	*
#	A	tibble:	10	×	9
	.y.	group1	group2	n1	n2	stati…¹	p	p.adj	p.adj…²
*	<chr>	<chr>	<chr>	<int>	<int>	<dbl>	<dbl>	<dbl>	<chr>
1	pHmax.mu.pH	Lumber / spoiled food	Silage / spoiled food	6	8	0.851	0.395	1	ns
2	pHmax.mu.pH	Lumber / spoiled food	Non-Roquefort	6	7	-2.23	0.0257	0.231	ns
3	pHmax.mu.pH	Lumber / spoiled food	Roquefort	6	7	-0.506	0.613	1	ns
4	pHmax.mu.pH	Lumber / spoiled food	Termignon	6	4	0.0619	0.951	1	ns
5	pHmax.mu.pH	Silage / spoiled food	Non-Roquefort	8	7	-3.29	0.00101	0.0101	*
6	pHmax.mu.pH	Silage / spoiled food	Roquefort	8	7	-1.43	0.152	0.912	ns
7	pHmax.mu.pH	Silage / spoiled food	Termignon	8	4	-0.685	0.493	1	ns
8	pHmax.mu.pH	Non-Roquefort	Roquefort	7	7	1.8	0.0726	0.509	ns
9	pHmax.mu.pH	Non-Roquefort	Termignon	7	4	2.04	0.0409	0.328	ns
10	pHmax.mu.pH	Roquefort	Termignon	7	4	0.513	0.608	1	ns
#	…	with	abbreviated	variable	names	¹​statistic,	²​p.adj.signif
Optimal growth rate for temperature tests (growth rate)
Kruskal wallis test
	.y.	n	statistic	df	p	method
*	<chr>	<int>	<dbl>	<int>	<dbl>	<chr>
1	muopt.mu.T	32	14.6	4	0.00567	Kruskal-Wallis	**
#	A	tibble:	10	×	9
	.y.	group1	group2	n1	n2	stati…¹	p	p.adj	p.adj…²
*	<chr>	<chr>	<chr>	<int>	<int>	<dbl>	<dbl>	<dbl>	<chr>
1	muopt.mu.T	Lumber / spoiled food	Silage / spoiled food	6	8	-2.07	0.0382	0.3	ns
2	muopt.mu.T	Lumber / spoiled food	Non-Roquefort	6	7	-3.56	0.000373	0.00373	**
3	muopt.mu.T	Lumber / spoiled food	Roquefort	6	7	-2.08	0.0375	0.3	ns
4	muopt.mu.T	Lumber / spoiled food	Termignon	6	4	-0.578	0.563	1	ns
5	muopt.mu.T	Silage / spoiled food	Non-Roquefort	8	7	-1.66	0.0964	0.578	ns
6	muopt.mu.T	Silage / spoiled food	Roquefort	8	7	-0.0736	0.941	1	ns
7	muopt.mu.T	Silage / spoiled food	Termignon	8	4	1.22	0.223	0.843	ns
8	muopt.mu.T	Non-Roquefort	Roquefort	7	7	1.54	0.124	0.62	ns
9	muopt.mu.T	Non-Roquefort	Termignon	7	4	2.56	0.0104	0.0933	ns
10	muopt.mu.T	Roquefort	Termignon	7	4	1.25	0.211	0.843	ns
#	…	with	abbreviated	variable	names	¹​statistic,	²​p.adj.signif
Minimal temperature (growth rate)
Kruskal wallis test
	.y.	n	statistic	df	p	method
*	<chr>	<int>	<dbl>	<int>	<dbl>	<chr>
1	Tmin.mu.T	32	11.7	4	0.0198	Kruskal-Wallis	*
#	A	tibble:	10	×	9
	.y.	group1	group2	n1	n2	stati…¹	p	p.adj	p.adj…²
*	<chr>	<chr>	<chr>	<int>	<int>	<dbl>	<dbl>	<dbl>	<chr>
1	Tmin.mu.T	Lumber / spoiled food	Silage / spoiled food	6	8	-0.436	0.663	1	ns
2	Tmin.mu.T	Lumber / spoiled food	Non-Roquefort	6	7	1.43	0.153	0.767	ns
3	Tmin.mu.T	Lumber / spoiled food	Roquefort	6	7	1.56	0.118	0.706	ns
4	Tmin.mu.T	Lumber / spoiled food	Termignon	6	4	2.38	0.0173	0.155	ns
5	Tmin.mu.T	Silage / spoiled food	Non-Roquefort	8	7	1.99	0.0466	0.326	ns
6	Tmin.mu.T	Silage / spoiled food	Roquefort	8	7	2.14	0.0326	0.261	ns
7	Tmin.mu.T	Silage / spoiled food	Termignon	8	4	2.89	0.0038	0.038	*
8	Tmin.mu.T	Non-Roquefort	Roquefort	7	7	0.142	0.887	1	ns
9	Tmin.mu.T	Non-Roquefort	Termignon	7	4	1.18	0.236	0.945	ns
10	Tmin.mu.T	Roquefort	Termignon	7	4	1.06	0.288	0.945	ns
#	…	with	abbreviated	variable	names	¹​statistic,	²​p.adj.signif
Maximal temperature (growth rate)
Kruskal wallis test
	.y.	n	statistic	df	p	method
*	<chr>	<int>	<dbl>	<int>	<dbl>	<chr>
1	Tmax.mu.T	32	7.9	4	0.0954	Kruskal-Wallis	ns
Optimal temperature (growth rate)
Kruskal wallis test
	.y.	n	statistic	df	p	method
*	<chr>	<int>	<dbl>	<int>	<dbl>	<chr>
1	Topt.mu.T	32	9.18	4	0.0568	Kruskal-Wallis	ns
