## Supplemental Table 5 for "A new cheese population in *Penicillium roqueforti* and adaptation of the five populations to their ecological niche"

### Sheet: S5
Supplementary Table S5: Anova or Kruskal-Wallis tables of group effect and post-hoc test table on growth rate in minimal medium with glucose, cellobiose, galactose, lactic acid, lactose, maltose, pectin, sucrose, starch and xylose.5
Growth rate with glucose
ANOVA test
	Df	Sum Sq	Mean Sq	F value	Pr(>F)
Population	4	212845653	53211413	2.622	0.0569	ns
Residuals	27	547960995	20294852
Signif.	codes:	0	‘***’	0.001	‘**’	0.01	‘*’	0.05	‘ns'	1
Growth rate with cellobiose
ANOVA test
	Df	Sum Sq	Mean Sq	F value	Pr(>F)
Population	4	172486129	43121532	1.66	0.192	ns
Residuals	24	623394299	25974762
3	missing	observations
Growth rate with galactose
ANOVA test
	Df	Sum Sq	Mean Sq	F value	Pr(>F)
Population	4	158205932	39551483	2.26	0.0889	ns
Residuals	27	472433868	17497551
---
Signif.	codes:	0	‘***’	0.001	‘**’	0.01	‘*’	0.05	‘ns'	1
Growth rate with lactic acid
Kruskal wallis test
	.y.	n	statistic	df	p		method
*	<chr>	<int>	<dbl>	<int>	<dbl>		<chr>
1	Lactic.acid.mu	32	5.99	4	0.2	ns	Kruskal-Wallis
Growth rate with lactose
ANOVA test
	Df	Sum Sq	Mean Sq	F value	Pr(>F)
Population	4	424322261	106080565	5.818	0.00164	**
Residuals	27	492314501	18233870
---
Signif.	codes:	0	‘***’	0.001	‘**’	0.01	‘*’	0.05	‘ns'	1
	Tukey	multiple	comparisons	of	means
	95%	family-wise	confidence	level
$Population
group1	group2	diff	lwr	upr	p adj
Lumber / spoiled food	Silage / spoiled food	622.321	-6113.14	7357.78	0.998759	ns
Lumber / spoiled food	Non-Roquefort	-6533.4	-13472	405.183	0.0722737	ns
Lumber / spoiled food	Roquefort	-7705.94	-14644.5	-767.357	0.0239622	*
Lumber / spoiled food	Termignon	-603.353	-8653.76	7447.06	0.999455	ns
Silage / spoiled food	Non-Roquefort	-7155.72	-13610.4	-701.031	0.02429	*
Silage / spoiled food	Roquefort	-8328.26	-14782.9	-1873.57	0.0066934	**
Silage / spoiled food	Termignon	-1225.67	-8862.96	6411.62	0.989542	ns
Non-Roquefort	Roquefort	-1172.54	-7838.91	5493.83	0.985253	ns
Non-Roquefort	Termignon	5930.05	-1886.97	13747.1	0.204475	ns
Roquefort	Termignon	7102.59	-714.43	14919.6	0.088377	ns
Growth rate with maltose
ANOVA test
	Df	Sum Sq	Mean Sq	F value	Pr(>F)
Population	4	253499778	63374944	1.987	0.126	ns
Residuals	26	829093414	31888208
1	missing	observation
Growth rate with pectin
ANOVA test
	Df	Sum Sq	Mean Sq	F value	Pr(>F)
Population	4	16122840	4030710	3.826	0.0137	*
Residuals	27	28440922	1053367
---
Signif.	codes:	0	‘***’	0.001	‘**’	0.01	‘*’	0.05	‘ns'	1
Tukey	multiple	comparisons	of	means
	95%	family-wise	confidence	level
$Population
group1	group2	diff	lwr	upr	p adj
Lumber / spoiled food	Silage / spoiled food	-353.209	-1972.1	1265.68	0.967547	ns
Lumber / spoiled food	Non-Roquefort	-1966.6	-3634.31	-298.882	0.0148706	*
Lumber / spoiled food	Roquefort	-436.629	-2104.34	1231.08	0.938504	ns
Lumber / spoiled food	Termignon	-1081.73	-3016.68	853.215	0.490365	ns
Silage / spoiled food	Non-Roquefort	-1613.39	-3164.79	-61.979	0.0385366	*
Silage / spoiled food	Roquefort	-83.4205	-1634.83	1467.99	0.999854	ns
Silage / spoiled food	Termignon	-728.521	-2564.17	1107.13	0.773843	ns
Non-Roquefort	Roquefort	1529.97	-72.3208	3132.25	0.0665633	ns
Non-Roquefort	Termignon	884.865	-993.983	2763.71	0.647871	ns
Roquefort	Termignon	-645.101	-2523.95	1233.75	0.851768	ns
Growth rate with sucrose
Kruskal wallis test
	.y.	n	statistic	df	p		method
*	<chr>	<int>	<dbl>	<int>	<dbl>		<chr>
1	Sucrose.mu	32	13.9	4	0.00755	**	Kruskal-Wallis
dunn test
	.y.	group1	group2	n1	n2	stati…¹	p	p.adj	p.adj…²
*	<chr>	<chr>	<chr>	<int>	<int>	<dbl>	<dbl>	<dbl>	<chr>
1	Sucrose.mu	Lumber / spoiled food	Silage / spoiled food	6	8	-2.05	0.0409	0.305	ns
2	Sucrose.mu	Lumber / spoiled food	Non-Roquefort	6	7	-3.69	0.000224	0.00224	**
3	Sucrose.mu	Lumber / spoiled food	Roquefort	6	6	-2.25	0.0242	0.218	ns
4	Sucrose.mu	Lumber / spoiled food	Termignon	6	4	-2.07	0.0382	0.305	ns
5	Sucrose.mu	Silage / spoiled food	Non-Roquefort	8	7	-1.83	0.0668	0.401	ns
6	Sucrose.mu	Silage / spoiled food	Roquefort	8	6	-0.365	0.715	1	ns
7	Sucrose.mu	Silage / spoiled food	Termignon	8	4	-0.382	0.703	1	ns
8	Sucrose.mu	Non-Roquefort	Roquefort	7	6	1.35	0.177	0.884	ns
9	Sucrose.mu	Non-Roquefort	Termignon	7	4	1.14	0.254	1	ns
10	Sucrose.mu	Roquefort	Termignon	6	4	-0.0568	0.955	1	ns
Growth rate with starch
Kruskal wallis test
	.y.	n	statistic	df	p		method
*	<chr>	<int>	<dbl>	<int>	<dbl>		<chr>
1	Starch.mu	32	7.69	4	0.104	ns	Kruskal-Wallis
Growth rate with xylose
ANOVA test
	Df	Sum Sq	Mean Sq	F value	Pr(>F)
Population	4	220957432	55239358	3.01	0.0356	*
Residuals	27	495480781	18351140
---
Signif.	codes:	0	‘***’	0.001	‘**’	0.01	‘*’	0.05	‘ns'	1
	Tukey	multiple	comparisons	of	means
	95%	family-wise	confidence	level
$Population
group1	group2	diff	lwr	upr	p adj
Lumber / spoiled food	Silage / spoiled food	-2374.31	-9131.39	4382.77	0.841022	ns
Lumber / spoiled food	Non-Roquefort	-7296.28	-14257.1	-335.416	0.0364938	*
Lumber / spoiled food	Roquefort	-5499.98	-12460.8	1460.87	0.173375	ns
Lumber / spoiled food	Termignon	-1993.12	-10069.4	6083.14	0.949842	ns
Silage / spoiled food	Non-Roquefort	-4921.97	-11397.4	1553.45	0.202913	ns
Silage / spoiled food	Roquefort	-3125.68	-9601.09	3349.74	0.626873	ns
Silage / spoiled food	Termignon	381.192	-7280.62	8043	0.999893	ns
Non-Roquefort	Roquefort	1796.29	-4891.49	8484.07	0.932915	ns
Non-Roquefort	Termignon	5303.16	-2538.95	13145.3	0.304625	ns
Roquefort	Termignon	3506.87	-4335.25	11349	0.689818	ns
