## Supplemental Table 6 for "A new cheese population in *Penicillium roqueforti* and adaptation of the five populations to their ecological niche"

### Sheet: S6
Supplementary Table S6: Anova or Kruskal-Wallis tables of group effect and post-hoc test table on relative growth rate and ralative latency of P. roqueforti phenotyped strains with natamycin at 1 mg.L-1, potassium sorbate at 0.5 and 1 g.L-1 and tebuconazole at 2.5 and 5 mg.L-1.
Relative growth rate in natamycine at 1 mg.L-1
	Df	Sum Sq	Mean Sq	F value	Pr(>F)	significativity
Population	4	4296	1074.1	1.619	0.198	ns
Residuals	27	17912	663.4
Relative growth rate in potassium sorbate at 0.5 g.L-1
Kruskal wallis test
	.y.	n	statistic	df	p	significativity	method
*	<chr>	<int>	<dbl>	<int>	<dbl>		<chr>
1	Sorb0.5.mu.relative	32	8.65	4	0.0704	ns	Kruskal-Wallis
Relative growth rate in potassium sorbate at 1 g.L-1					(log)
	Df	Sum Sq	Mean Sq	F value	Pr(>F)
Population	5	0.2694	0.05387	1.995	0.123	ns
Residuals	20	0.54	0.027
7	missing	observations
Relative growth rate in tebuconazole at 2.5 mg.L-1
	Df	Sum Sq	Mean Sq	F value	Pr(>F)
Population	4	258.1	64.52	0.638	0.64	ns
Residuals	27	2728.3	101.05
Relative growth rate in tebuconazole at 5 mg.L-1
	Df	Sum Sq	Mean Sq	F value	Pr(>F)
Population	4	1664	415.9	1.537	0.225	ns
Residuals	23	6222	270.5
4	missing observations
Relative latency in natamycine at 1 mg.L-1
	.y.	n	statistic	df	p		method
*	<chr>	<int>	<dbl>	<int>	<dbl>		<chr>
1	Nat001.lambda.relative	32	4.44	4	0.35	ns	Kruskal-Wallis
Relative latency in potassium sorbate at 0.5 g.L-1
	.y.	n	statistic	df	p		method
*	<chr>	<int>	<dbl>	<int>	<dbl>		<chr>
1	Sorb0.5.lambda.relative	32	1.25	4	0.87	ns	Kruskal-Wallis
Relative latency in potassium sorbate at 1 g.L-1
	.y.	n	statistic	df	p		method
*	<chr>	<int>	<dbl>	<int>	<dbl>		<chr>
1	Sorb1.lambda.relative	32	9.23	4	0.0555	ns	Kruskal-Wallis
Relative latency in tebuconazole at 2.5 mg.L-1
	.y.	n	statistic	df	p		method
*	<chr>	<int>	<dbl>	<int>	<dbl>		<chr>
1	Teb2.5.lambda.relative	32	6.2	4	0.185	ns	Kruskal-Wallis
Relative latency in tebuconazole at 5 mg.L-1
	.y.	n	statistic	df	p		method
*	<chr>	<int>	<dbl>	<int>	<dbl>		<chr>
1	Teb5.lambda.relative	32	7.09	4	0.131	ns	Kruskal-Wallis
Relative growth rate in lactic acid
[LA]	=	0.05	M
	Df	Sum Sq	Mean Sq	F value	Pr(>F)
Population	4	0.03965	0.009913	1.784	0.161
Residuals	27	0.15006	0.005558
[LA]	=	0.1	M
Kruskal wallis test
	.y.	n	statistic	df	p		method
*	<chr>	<int>	<dbl>	<int>	<dbl>		<chr>
1	LA0.1.mu.relative	32	45180	4	0.0181	*	Kruskal-Wallis
#	A	tibble:	10	×	9
	.y.	group1	group2	n1	n2	stati…¹	p	p.adj	p.adj…²
*	<chr>	<chr>	<chr>	<int>	<int>	<dbl>	<dbl>	<dbl>	<chr>
1	LA0.1.mu.relative	Lumber / spoiled food	Silage / spoiled food	6	8	0.822	0.411	1	ns
2	LA0.1.mu.relative	Lumber / spoiled food	Non-Roquefort	6	7	45079	0.00919	0.0735	ns
3	LA0.1.mu.relative	Lumber / spoiled food	Roquefort	6	7	0.0593	0.953	1	ns
4	LA0.1.mu.relative	Lumber / spoiled food	Termignon	6	4	-0.55	0.582	1	ns
5	LA0.1.mu.relative	Silage / spoiled food	Non-Roquefort	8	7	1.94	0.0521	0.365	ns
6	LA0.1.mu.relative	Silage / spoiled food	Roquefort	8	7	-0.794	0.427	1	ns
7	LA0.1.mu.relative	Silage / spoiled food	Termignon	8	4	-1.31	0.192	1	ns
8	LA0.1.mu.relative	Non-Roquefort	Roquefort	7	7	-2.65	0.00806	0.0725	ns
9	LA0.1.mu.relative	Non-Roquefort	Termignon	7	4	-2.88	0.00399	0.0399	*
10	LA0.1.mu.relative	Roquefort	Termignon	7	4	-0.62	0.536	1	ns
[LA]	=	0.2	M
	Df	Sum Sq	Mean Sq	F value	Pr(>F)
Population	4	0.2492	0.06231	9.845	4.79E-05	***
Residuals	27	0.1709	0.00633
---
Signif.	codes:	0	‘***’	0.001	‘**’	0.01	‘*’	0.05	‘ns’	1
	Tukey	multiple	comparisons	of	means
	0.95	family-wise	confidence	level
$Population
		diff	lwr	upr	p adj
Lumber / spoiled food	Silage / spoiled food	0.02719167	-0.098291918	0.15267525	0.9683326	ns
Lumber / spoiled food	Non-Roquefort	0.15669524	0.027427381	0.2859631	0.0117699	*
Lumber / spoiled food	Roquefort	-0.07269048	-0.201958333	0.05657738	0.4846524	ns
Lumber / spoiled food	Termignon	-0.09955833	-0.249539904	0.05042324	0.3221155	ns
Silage / spoiled food	Non-Roquefort	0.12950357	0.009250789	0.24975635	0.0301173	*
Silage / spoiled food	Roquefort	-0.09988214	-0.220134925	0.02037064	0.1389898	ns
Silage / spoiled food	Termignon	-0.12675	-0.269035011	0.01553501	0.098275	ns
Non-Roquefort	Roquefort	-0.22938571	-0.353582254	-0.10518917	9.67E-05	***
Non-Roquefort	Termignon	-0.25625357	-0.401886923	-0.11062022	0.0001898	***
Roquefort	Termignon	-0.02686786	-0.172501209	0.11876549	0.9823931	ns
[LA]	=	0.3	M
	Df	Sum Sq	Mean Sq	F value	Pr(>F)
Population	4	0.3591	0.08979	44967	3.64E-05	***
Residuals	27	0.2376	0.0088
---
Signif.	codes:	0	‘***’	0.001	‘**’	0.01	‘*’	0.05	‘ns’	1
$Population
		diff	lwr	upr	p adj
Lumber / spoiled food	Silage / spoiled food	0.0516625	-0.09631672	0.19964172	0.8440834	ns
Lumber / spoiled food	Non-Roquefort	0.23376429	0.08132238	0.38620619	0.0010805	**
Lumber / spoiled food	Roquefort	-0.06569286	-0.21813476	0.08674904	0.7178011	ns
Lumber / spoiled food	Termignon	-0.0094	-0.18626899	0.16746899	0.9998605	ns
Silage / spoiled food	Non-Roquefort	0.18210179	0.04029111	0.32391247	0.0070008	**
Silage / spoiled food	Roquefort	-0.11735536	-0.25916604	0.02445532	0.1413753	ns
Silage / spoiled food	Termignon	-0.0610625	-0.22885516	0.10673016	0.8235401	ns
Non-Roquefort	Roquefort	-0.29945714	-0.44591858	-0.1529957	2.12E-05	***
Non-Roquefort	Termignon	-0.24316429	-0.41490555	-0.07142302	0.0026351	**
Roquefort	Termignon	0.05629286	-0.11544841	0.22803412	0.8715414	ns
[LA]	=	0.4	M
	Df	Sum Sq	Mean Sq	F value	Pr(>F)
Population	4	0.1375	0.03437	4.702	0.0052	**
Residuals	27	0.1973	0.00731
---
Signif.	codes:	0	‘***’	0.001	‘**’	0.01	‘*’	0.05	‘ns’	1
	Tukey	multiple	comparisons	of	means
	0.95	family-wise	confidence	level
$Population
		diff	lwr	upr	p adj
Lumber / spoiled food	Silage / spoiled food	-0.0344625	-0.169312293	0.100387293	0.9433955	ns
Lumber / spoiled food	Non-Roquefort	0.09199286	-0.046923669	0.230909384	0.3243903	ns
Lumber / spoiled food	Roquefort	-0.09053571	-0.229452241	0.048380812	0.3396661	ns
Lumber / spoiled food	Termignon	-0.07245	-0.23362633	0.08872633	0.6857647	ns
Silage / spoiled food	Non-Roquefort	0.12645536	-0.002773202	0.255683916	0.0573505	ns
Silage / spoiled food	Roquefort	-0.05607321	-0.185301773	0.073155344	0.7127362	ns
Silage / spoiled food	Termignon	-0.0379875	-0.190892793	0.114917793	0.9486659	ns
Non-Roquefort	Roquefort	-0.18252857	-0.315995253	-0.04906189	0.0037818	***
Non-Roquefort	Termignon	-0.16444286	-0.320946414	-0.007939301	0.0358833	*
Roquefort	Termignon	0.01808571	-0.138417842	0.174589271	0.9970278	ns
